# A bile metabolite atlas reveals infection-triggered interorgan mediators of intestinal homeostasis and defense

**DOI:** 10.1101/2023.03.04.531105

**Authors:** Ting Zhang, Yuko Hasegawa, Matthew K. Waldor

## Abstract

An essential function of the liver is the formation of bile. This aqueous solution is critical for fat absorption and is transported to the duodenum via the common bile duct. Despite extensive studies of bile salts, other components of bile are less well-charted. Here, we characterized the murine bile metabolome and investigated how the microbiota and enteric infection influence bile composition. We discovered that the bile metabolome is not only substantially more complex than appreciated but is dynamic and responsive to the microbiota and enteric infection. Hepatic transcriptomics identified enteric infection-triggered pathways that likely underlie bile remodeling. Enteric infections stimulated elevation of four dicarboxylates in bile that modulated intestinal gut epithelial and microbiota composition, inflammasome activation, and host defense. Our data suggest that enteric infection-associated signals are relayed between the intestine and liver and induce transcriptional programs that shape the bile metabolome, modifying bile’s immunomodulatory and host defense functions.
