## Supplemental Table 1 for "A bile metabolite atlas reveals infection-triggered interorgan mediators of intestinal homeostasis and defense"

### Sheet: Sheet1
Super Pathway	Sub Pathway	Biochemical Name	CR	LM	GF
			SPF	SPF	SPF
Amino Acid	Glycine, Serine and Threonine Metabolism	glycine	1.21	1.12	1.55
		N-acetylglycine	1.17	3.89	1.69
		sarcosine	0.53	0.4	1.22
		dimethylglycine	0.88	1.01	1.33
		betaine	0.89	0.58	1.3
		serine	1.32	1.65	1.42
		N-acetylserine	1.43	1.61	1.54
		threonine	1.47	1.74	1.54
		N-acetylthreonine	1.38	1.64	2.01
	Alanine and Aspartate Metabolism	alanine	1.23	1.19	1.3
		N-acetylalanine	1.39	1.73	1.52
		N,N-dimethylalanine	0.52	0.51	0.28
		aspartate	4.05	3.45	7.08
		N-acetylaspartate (NAA)	2.71	2.62	5.65
		asparagine	1.51	1.77	1.4
		N-acetylasparagine	1.04	0.64	1.49
		hydroxyasparagine**	1.42	2.06	1.12
	Glutamate Metabolism	glutamate	2.93	1.53	4.66
		glutamine	1.28	1.5	0.88
		alpha-ketoglutaramate*	1.69	2.29	1.28
		N-acetylglutamate	1.54	1.06	2.27
		N-acetylglutamine	1.31	1.34	0.88
		pyroglutamine*	0.73	0.47	0.54
		carboxyethyl-GABA	1.39	1.26	2.78
		N-methyl-GABA	0.95	0.46	1.2
		S-1-pyrroline-5-carboxylate	0.84	0.65	0.97
	Histidine Metabolism	histidine	1.28	1.26	1.1
		1-methylhistidine	1.19	3.77	1.35
		3-methylhistidine	1.13	1.67	1.04
		N-acetylhistidine	1.2	0.7	1.45
		N-acetyl-3-methylhistidine*	0.97	0.72	1.28
		N-acetyl-1-methylhistidine*	1.47	1.54	2.04
		hydantoin-5-propionate	1.49	1.23	72.5
		trans-urocanate	0.92	1.36	1.62
		imidazole propionate	0.75	0.73	0.66
		formiminoglutamate	0.82	0.76	36.95
		imidazole lactate	1.1	0.69	1.16
		N-acetylcarnosine	1.49	1.14	0.79
		anserine	2.14	3.13	0.76
		1-methyl-4-imidazoleacetate	1.65	1.83	1.02
		1-methyl-5-imidazoleacetate	2.09	1.19	0.99
		1-ribosyl-imidazoleacetate*	1.14	0.39	1.09
		4-imidazoleacetate	1.81	0.69	1.06
		N-acetylhistamine	1.19	0.06	0.15
	Lysine Metabolism	lysine	1.47	2.12	1.52
		N2-acetyllysine	1.31	0.85	3.75
		N6-acetyllysine	0.97	1.43	1.32
		N2-acetyl,N6-methyllysine	1.71	1	6.08
		N2-acetyl,N6,N6-dimethyllysine	1.46	0.68	2.57
		N2,N6-diacetyllysine	0.76	0.57	2.34
		N6-methyllysine	1.65	1.25	1.41
		N6,N6,N6-trimethyllysine	2.09	3.36	0.9
		hydroxy-N6,N6,N6-trimethyllysine*	0.77	1.05	1.04
		5-hydroxylysine	0.59	1.11	1.71
		5-(galactosylhydroxy)-L-lysine	1.5	9.4	2.2
		fructosyllysine	1.61	0.44	1.08
		2-aminoadipate	0.88	1.47	2.1
		2-oxoadipate	7.6	28.82	3.6
		glutarylcarnitine (C5-DC)	1.24	1.4	2.22
		pipecolate	1.03	0.78	0.66
		6-oxopiperidine-2-carboxylate	1.09	1.99	1.54
		5-aminovalerate	1.35	1.88	0.46
		N,N,N-trimethyl-5-aminovalerate	1.65	1.96	0.17
	Phenylalanine Metabolism	phenylalanine	1.17	1.34	1.45
		N-acetylphenylalanine	1.2	0.68	1.24
		1-carboxyethylphenylalanine	0.93	1.19	1.03
		phenylpyruvate	1.33	1.2	1.35
		phenyllactate (PLA)	1.62	2.37	0.54
		phenethylamine	1.3	1.23	0.86
		4-hydroxyphenylacetate	1.54	0.87	0.71
	Tyrosine Metabolism	tyrosine	1.38	1.36	1.61
		N-acetyltyrosine	1.07	0.73	1.52
		1-carboxyethyltyrosine	1.15	1.41	1.75
		tyramine	0.9	0.84	0.62
		4-hydroxyphenylpyruvate	1.43	0.66	1.2
		3-(4-hydroxyphenyl)lactate	1.55	2.01	1.34
		phenol sulfate	2.49	0.76	0.01
		phenol glucuronide	2.94	0.85	0.66
		vanillactate	1.4	1.04	1.31
		3-methoxytyrosine	1.58	1.07	3.54
		o-Tyrosine	1.91	4.69	1.86
		gentisate	1.68	0.42	0.37
		homovanillate sulfate	2.33	1.18	1.27
		p-cresol glucuronide*	2.1	0.77	0.18
		N-formylphenylalanine	0.8	1.48	0.96
		vanillic alcohol sulfate	1.74	1.45	4.98
		4-hydroxycinnamate sulfate	1.62	0.46	0.51
		catechol glucuronide	1.73	0.57	0.34
	Tryptophan Metabolism	tryptophan	1.15	1.59	0.97
		N-acetyltryptophan	1.49	0.87	1.82
		C-glycosyltryptophan	1.84	2.8	1.06
		kynurenine	1.24	2.77	1.6
		N-acetylkynurenine (2)	3.15	5.74	3.71
		kynurenate	1.5	0.95	2.27
		anthranilate	1.11	0.67	0.41
		3-hydroxykynurenine	1.22	1.05	2.19
		xanthurenate	1.7	0.66	2.1
		picolinate	0.98	0.62	1.32
		tryptamine	1.55	1.16	0.81
		indolelactate	1.95	3.31	0.68
		indolepropionylglycine	1.22	0.31	0.05
		indole-3-carboxylate	2.81	0.32	0.59
		indoleacetylglycine	1.43	0.56	1.44
		3-indoxyl sulfate	1	0.4	0.11
		indoxyl glucuronide	1.87	0.5	0.17
	Leucine, Isoleucine and Valine Metabolism	leucine	1.27	1.34	1.26
		N-acetylleucine	1.05	0.76	1.75
		1-carboxyethylleucine	0.92	2.03	1.19
		4-methyl-2-oxopentanoate	1.23	1.58	1.21
		alpha-hydroxyisocaproate	1.83	10.13	0.75
		isovalerate (i5:0)	1.14	2.44	0.76
		isovalerylglycine	1.26	1.19	1.56
		isovalerylcarnitine (C5)	0.88	1.72	1.26
		3-methylcrotonylglycine	1.52	1.42	1.64
		beta-hydroxyisovalerate	0.87	1.09	0.89
		beta-hydroxyisovaleroylcarnitine	0.92	1.03	1.36
		beta-hydroxyisovalerylglycine	1.07	1.14	2.21
		3-methylglutaconate	1.66	3.12	1.68
		3-methylglutarylcarnitine (2)	0.77	1.75	1.6
		isoleucine	1.17	1.25	1.17
		N-acetylisoleucine	1.11	0.7	1.59
		1-carboxyethylisoleucine	0.97	1.14	1.92
		3-methyl-2-oxovalerate	1.38	1.23	1.39
		2-hydroxy-3-methylvalerate	1.58	2.34	0.84
		2-methylbutyrylcarnitine (C5)	0.8	1.27	0.11
		2-methylbutyrylglycine	2.12	5.19	1.88
		tigloylglycine	1.28	5.65	1.3
		3-hydroxy-2-ethylpropionate	1.14	1.51	1.2
		ethylmalonate	1.24	1.61	0.87
		methylsuccinate	21.02	15.19	1.46
		valine	1.3	1.44	1.43
		N-acetylvaline	1.27	1.42	1.29
		1-carboxyethylvaline	0.99	1.25	1.75
		3-methyl-2-oxobutyrate	1.19	1.15	1.2
		alpha-hydroxyisovalerate	1.61	3.09	1.17
		isobutyrylcarnitine (C4)	0.97	0.74	1.04
		isobutyrylglycine	1.39	1.09	1.22
		3-hydroxyisobutyrate	1	0.7	1.38
		2,3-dihydroxy-2-methylbutyrate	1.21	0.8	0.87
	Methionine, Cysteine, SAM and Taurine Metabolism	methionine	1.17	1.15	1.27
		N-acetylmethionine	1.48	1.99	1.75
		N-formylmethionine	1.42	1.23	1.63
		methionine sulfone	1.26	1.1	0.84
		methionine sulfoxide	1.19	1.81	0.92
		N-acetylmethionine sulfoxide	1.05	2.65	1.11
		4-methylthio-2-oxobutanoate	0.9	0.93	1.39
		S-adenosylhomocysteine (SAH)	0.83	1.73	1.39
		5-methylthioribose**	1.57	1.75	0.84
		2,3-dihydroxy-5-methylthio-4-pentenoate (DMTPA)*	1.28	0.97	1.31
		2-hydroxy-4-(methylthio)butanoic acid	1.68	2.88	0.44
		cystathionine	1.29	1.4	2.54
		cysteine	1.37	1.13	0.72
		N-acetylcysteine	1.48	1.77	1.59
		S-methylcysteine	1.32	2.1	1.35
		S-methylcysteine sulfoxide	1.02	2.39	1.08
		cysteine s-sulfate	2.01	3.68	1.2
		cystine	1.6	3.92	1.39
		cysteine sulfinic acid	0.82	0.95	0.87
		hypotaurine	0.59	0.44	0.5
		taurine	1.05	1.06	1.13
		N-acetyltaurine	1.04	1.1	0.37
		succinoyltaurine	1.68	1.93	1.77
		taurocyamine	0.83	0.98	0.79
	Urea cycle; Arginine and Proline Metabolism	arginine	1.41	1.76	1.65
		argininosuccinate	1.3	0.63	1.36
		urea	1.05	0.78	1.1
		ornithine	1.31	2	0.97
		3-amino-2-piperidone	0.94	0.75	1.85
		2-oxoarginine*	1	0.61	1.59
		citrulline	1.15	1.24	1.33
		homocitrulline	1.29	1.99	3.05
		proline	1.15	2.06	1.18
		dimethylarginine (SDMA + ADMA)	1.78	2.28	0.65
		N-acetylarginine	1.59	0.91	3.42
		N-acetylcitrulline	0.95	0.72	1.56
		N-delta-acetylornithine	1.46	1.32	0.69
		trans-4-hydroxyproline	1.11	0.93	2
		pro-hydroxy-pro	1.38	1.1	1.91
		N-methylproline	0.82	0.37	0.29
		N,N,N-trimethyl-alanylproline betaine (TMAP)	1.74	5.99	2.18
		argininate*	1.39	0.67	1.55
	Creatine Metabolism	guanidinoacetate	1.03	2.93	1.35
		creatine	1.26	1.46	1.2
		creatinine	1.3	1.39	1.81
		creatine phosphate	1	1	2.21
	Polyamine Metabolism	N-acetylputrescine	1.82	7.3	0.83
		5-methylthioadenosine (MTA)	1.17	0.82	1.21
		4-acetamidobutanoate	1.34	1.21	0.68
	Guanidino and Acetamido Metabolism	1-methylguanidine	0.77	0.44	1.1
		4-guanidinobutanoate	0.79	0.46	1.72
		guanidinosuccinate	1.57	0.39	2.2
	Glutathione Metabolism	glutathione, reduced (GSH)	1.35	2.95	0.81
		glutathione, oxidized (GSSG)	1.05	0.79	0.81
		cysteine-glutathione disulfide	1.46	2.03	1.19
		S-methylglutathione	1.52	0.65	1.15
		cysteinylglycine	1.39	0.86	1.1
		cysteinylglycine disulfide*	1.41	3.41	1.88
		cys-gly, oxidized	1.97	2.82	2.15
		5-oxoproline	1.51	1.41	0.76
		2-aminobutyrate	0.67	2.4	1.11
		2-hydroxybutyrate/2-hydroxyisobutyrate	0.88	10.39	0.87
		ophthalmate	0.82	4.29	0.72
		S-(1,2-dicarboxyethyl)glutathione	1.5	0.85	1.19
		3'-dephospho-CoA-glutathione*	0.79	0.11	1.2
Peptide	Gamma-glutamyl Amino Acid	gamma-glutamylglutamate	1.95	2.74	3.77
		gamma-glutamylglutamine	1.65	2.19	1.06
		gamma-glutamylglycine	1.26	1.45	1.69
		gamma-glutamylhistidine	1.6	1.84	0.86
		gamma-glutamylisoleucine*	1.43	1.47	1.53
		gamma-glutamylleucine	1.54	2.05	1.65
		gamma-glutamyl-alpha-lysine	1.6	2.86	1.73
		gamma-glutamyl-epsilon-lysine	1.01	1.55	1.97
		gamma-glutamylmethionine	1.42	2.15	2.11
		gamma-glutamylphenylalanine	1.45	2.07	1.56
		gamma-glutamylthreonine	1.49	2.01	2.03
		gamma-glutamyltryptophan	1.56	2.04	0.7
		gamma-glutamyltyrosine	1.56	2.03	1.63
		gamma-glutamylvaline	1.33	1.42	1.77
		gamma-glutamylcitrulline*	1.27	2.01	2.24
	Dipeptide Derivative	isoleucylhydroxyproline*	1.3	0.93	1.54
	Dipeptide	alanylleucine	1.5	0.89	1
		glutaminylleucine	1.77	0.99	2.12
		glycylisoleucine	1.23	1.58	2.39
		glycylleucine	1.45	1.18	0.99
		glycylvaline	1.09	1.91	1.43
		isoleucylglycine	1.23	1.83	1.65
		leucylalanine	1.62	0.72	2.63
		leucylglycine	1.83	1.12	2.09
		lysylleucine	1.24	1.28	1.44
		phenylalanylalanine	1.06	0.44	1.27
		phenylalanylglycine	0.85	0.76	1.1
		phenylalanylhydroxyproline*	1.1	0.75	1.44
		prolylglycine	1.12	0.85	1.1
		threonylphenylalanine	0.7	0.53	0.35
		tryptophylglycine	0.96	1.3	1.11
		valylglutamine	1.54	0.78	2.32
		valylglycine	0.97	1.33	1.55
		valylleucine	1.13	1.56	0.07
		leucylglutamine*	1.63	1.47	2.71
	Polypeptide	glu-gly-asn-val**	1.61	1.62	2.32
	Acetylated Peptides	phenylacetylglutamate	1.85	2.39	2.1
		phenylacetylglycine	0.98	0.54	0.31
		phenylacetyltaurine	0.88	0.72	0.15
Carbohydrate	Glycolysis, Gluconeogenesis, and Pyruvate Metabolism	1,5-anhydroglucitol (1,5-AG)	0.94	1.7	0.97
		glucose	0.79	0.27	0.96
		dihydroxyacetone phosphate (DHAP)	1.43	1.02	0.81
		pyruvate	0.72	0.57	0.7
		lactate	1.1	1.2	0.7
		glycerate	1.04	1.24	1.67
	Pentose Metabolism	ribose	0.58	0.73	1.22
		ribitol	1.43	2.48	1.1
		ribonate	0.99	0.87	1.74
		ribulose/xylulose	1.26	1.38	0.96
		xylose	1.52	1.31	0.57
		arabinose	2.96	1.71	0.95
		arabitol/xylitol	1.32	0.66	1.02
		arabonate/xylonate	1.15	0.85	0.97
		ribulonate/xylulonate/lyxonate*	1	1.39	1.73
	Disaccharides and Oligosaccharides	sucrose	0.23	0.12	0.26
	Fructose, Mannose and Galactose Metabolism	fructose	1.45	0.39	0.7
		mannitol/sorbitol	0.48	0.52	0.37
		mannose	1.55	0.65	1.18
		2-ketogulonate	0.86	1.06	1.49
		galactonate	0.97	1.09	1.31
	Nucleotide Sugar	UDP-N-acetylglucosamine/galactosamine	0.91	0.67	0.54
	Aminosugar Metabolism	glucuronate	0.89	0.9	0.52
		N-acetylneuraminate	1.27	6.32	1.03
		erythronate*	1.03	0.93	1.06
		N-acetylglucosamine/N-acetylgalactosamine	1.8	1.3	1.16
		N-glycolylneuraminate	1.08	1.55	1.01
Energy	TCA Cycle	citrate	2.58	2.01	1.84
		aconitate [cis or trans]	2.37	1.86	1.48
		isocitric lactone	1.75	2.1	1.67
		alpha-ketoglutarate	2.42	1.99	1.45
		succinylcarnitine (C4-DC)	2.16	1.65	1.67
		succinate	2.25	2.47	1.13
		fumarate	1.16	1.47	1.08
		malate	1.2	1.46	1.04
		itaconate	10.78	27.37	1
		citraconate/glutaconate	1.08	1.27	0.98
		2-methylcitrate/homocitrate	2.22	4	1.21
	Oxidative Phosphorylation	phosphate	1.06	0.98	0.87
Lipid	Fatty Acid Synthesis	malonate	1.16	2.8	0.79
	Short Chain Fatty Acid	butyrate/isobutyrate (4:0)	0.93	0.6	0.31
		valerate (5:0)	1.21	0.95	0.54
	Medium Chain Fatty Acid	caproate (6:0)	0.86	1.16	0.79
		heptanoate (7:0)	0.95	1.03	1.07
		caprylate (8:0)	0.82	0.99	1.23
		undecanoate (11:0)	1.01	0.96	1.12
		laurate (12:0)	0.89	1.05	0.91
	Long Chain Saturated Fatty Acid	myristate (14:0)	0.8	1.49	1.16
		pentadecanoate (15:0)	1.16	1	1.43
		palmitate (16:0)	1.5	1.06	2.47
		margarate (17:0)	1.26	1.22	2.49
		stearate (18:0)	1.22	1.28	1.56
		nonadecanoate (19:0)	1.35	1.42	1.51
		arachidate (20:0)	0.93	1.3	1.02
	Long Chain Monounsaturated Fatty Acid	myristoleate (14:1n5)	1.1	3.14	1.24
		palmitoleate (16:1n7)	1.44	0.63	1.76
		10-heptadecenoate (17:1n7)	1.44	0.57	2.19
		oleate/vaccenate (18:1)	1.04	0.83	1.68
		10-nonadecenoate (19:1n9)	1.14	1.13	1.39
		eicosenoate (20:1)	1.05	1.05	1.16
		erucate (22:1n9)	0.95	1.74	0.94
	Long Chain Polyunsaturated Fatty Acid (n3 and n6)	tetradecadienoate (14:2)*	2.28	3.88	3.17
		stearidonate (18:4n3)	0.89	1.63	2.14
		eicosapentaenoate (EPA; 20:5n3)	1.1	0.62	2.56
		heneicosapentaenoate (21:5n3)	0.7	0.94	1.06
		docosapentaenoate (n3 DPA; 22:5n3)	1.25	1.04	1.26
		docosahexaenoate (DHA; 22:6n3)	1.33	1.07	2.94
		docosatrienoate (22:3n3)	1.29	1.27	1.17
		nisinate (24:6n3)	0.86	0.66	1.1
		hexadecadienoate (16:2n6)	1.25	3.62	1.88
		linoleate (18:2n6)	1.44	1.35	2.55
		linolenate [alpha or gamma; (18:3n3 or 6)]	1.23	1.11	1.97
		dihomo-linoleate (20:2n6)	1.38	1.01	1.99
		dihomo-linolenate (20:3n3 or n6)	1.38	0.64	2.71
		arachidonate (20:4n6)	1.56	0.94	4.07
		adrenate (22:4n6)	0.93	0.97	1.26
		docosapentaenoate (n6 DPA; 22:5n6)	1.25	0.84	1.77
		docosadienoate (22:2n6)	1.64	1.94	0.88
		mead acid (20:3n9)	0.99	0.55	1.56
	Fatty Acid, Branched	(14 or 15)-methylpalmitate (a17:0 or i17:0)	1.17	1.14	1.72
		(16 or 17)-methylstearate (a19:0 or i19:0)	1.4	1.41	1.5
		18-methylnonadecanoate (i20:0)	0.91	0.99	0.85
	Fatty Acid, Dicarboxylate	glutarate (C5-DC)	10.19	47.34	3.15
		3-methylglutarate/2-methylglutarate	1.24	2.21	1.1
		2-hydroxyglutarate	1.38	2.51	1.22
		adipate (C6-DC)	1.22	15.2	2.45
		2-hydroxyadipate	2.07	21.3	2.98
		3-hydroxyadipate*	1.41	67.42	2.22
		3-methyladipate	2.02	6.29	1.91
		maleate	0.97	0.9	0.75
		pimelate (C7-DC)	1.09	1.33	2.58
		suberate (C8-DC)	1.08	2.85	1.3
		azelate (C9-DC)	0.93	0.71	1.62
		sebacate (C10-DC)	1.2	2.58	1.1
		decadienedioic acid (C10:2-DC)**	0.42	1.98	1.67
		3-hydroxydodecanedioate*	0.85	16.73	1.12
		docosadioate (C22-DC)	1.7	1.71	1.8
		2-hydroxysebacate	0.83	0.8	2.23
	Fatty Acid, Amino	2-aminooctanoate	1.13	1.63	0.71
		N-acetyl-2-aminooctanoate*	1.91	0.83	1.52
	Fatty Acid Metabolism (also BCAA Metabolism)	butyrylcarnitine (C4)	0.67	0.24	0.8
		butyrylglycine	1.35	2.43	1.1
		propionylcarnitine (C3)	0.87	0.64	0.87
		propionylglycine	1.28	0.47	1.06
		methylmalonate (MMA)	1.21	1.08	0.7
	Fatty Acid Metabolism (Acyl Glycine)	isocaproylglycine	0.83	1.1	2.43
		hexanoylglycine	0.78	1.85	2.7
		4-methylhexanoylglycine	0.9	0.68	1.48
		trans-2-hexenoylglycine	1.08	5.26	2.73
		heptanoyl glycine	1.29	0.69	3.87
		N-octanoylglycine	0.99	1.02	2.81
		N-palmitoylglycine	1.54	2.01	2.08
		suberylglycine	0.25	10.71	2.09
		N-linoleoylglycine	1.19	2.47	1.56
		2-butenoylglycine	1.12	10.54	1.59
		8-hydroxyoctanoylglycine	0.6	36.85	3.93
		3-hydroxybutyroylglycine**	1.04	17.98	1.73
		2-octenoylglycine	1.05	1.97	2.67
		picolinoylglycine	1.18	0.5	1.5
	Fatty Acid Metabolism (Acyl Carnitine, Short Chain)	acetylcarnitine (C2)	0.95	1.93	1.29
	Fatty Acid Metabolism (Acyl Carnitine, Medium Chain)	hexanoylcarnitine (C6)	1	5.68	1.72
		octanoylcarnitine (C8)	0.7	8.06	1.76
		nonanoylcarnitine (C9)	0.69	5.15	2.18
		4-methylnonanoylcarnitine	0.86	0.45	0.81
		decanoylcarnitine (C10)	0.77	4.3	1.91
		laurylcarnitine (C12)	0.77	4.5	1.57
	Fatty Acid Metabolism (Acyl Carnitine, Long Chain Saturated)	myristoylcarnitine (C14)	0.89	2.87	1.11
		pentadecanoylcarnitine (C15)*	0.98	3.43	1.25
		palmitoylcarnitine (C16)	0.93	3.86	1.7
		margaroylcarnitine (C17)*	0.77	4.36	1.4
		stearoylcarnitine (C18)	0.74	4.01	1.55
		arachidoylcarnitine (C20)*	1.12	2.07	1.43
		behenoylcarnitine (C22)*	1.22	2.5	1.76
		lignoceroylcarnitine (C24)*	1.52	2.62	1.59
	Fatty Acid Metabolism (Acyl Carnitine, Monounsaturated)	cis-4-decenoylcarnitine (C10:1)	1.01	3.98	1.46
		5-dodecenoylcarnitine (C12:1)	0.89	3.4	1.46
		myristoleoylcarnitine (C14:1)*	1.21	2.85	1.37
		palmitoleoylcarnitine (C16:1)*	0.98	2.84	0.95
		oleoylcarnitine (C18:1)	0.97	3.05	1.46
		eicosenoylcarnitine (C20:1)*	0.95	2.39	0.96
		erucoylcarnitine (C22:1)*	0.85	1.22	1.08
		nervonoylcarnitine (C24:1)*	1.43	2.24	1.72
	Fatty Acid Metabolism (Acyl Carnitine, Polyunsaturated)	linoleoylcarnitine (C18:2)*	1.2	4.08	1.34
		linolenoylcarnitine (C18:3)*	0.96	3.85	1.1
		dihomo-linoleoylcarnitine (C20:2)*	1	2.52	1.05
		arachidonoylcarnitine (C20:4)	1.07	1.67	1.48
		dihomo-linolenoylcarnitine (C20:3n3 or 6)*	1.35	1.9	1.44
		docosadienoylcarnitine (C22:2)*	0.56	2.9	0.79
		adrenoylcarnitine (C22:4)*	0.59	0.58	0.48
		docosapentaenoylcarnitine (C22:5n3)*	1.19	1.73	1.18
		docosahexaenoylcarnitine (C22:6)*	0.94	1.06	1.48
	Fatty Acid Metabolism (Acyl Carnitine, Dicarboxylate)	adipoylcarnitine (C6-DC)	1.62	14.18	3.01
		pimeloylcarnitine/3-methyladipoylcarnitine (C7-DC)	1.1	2.49	1.53
		suberoylcarnitine (C8-DC)	0.96	16.64	2.26
		azeloylcarnitine (C9-DC)	0.87	5.8	0.31
		octadecanedioylcarnitine (C18-DC)*	0.49	1.96	2.68
		octadecenedioylcarnitine (C18:1-DC)*	0.97	3.22	2.57
	Fatty Acid Metabolism (Acyl Carnitine, Hydroxy)	(R)-3-hydroxybutyrylcarnitine	0.94	24.96	1.46
		(S)-3-hydroxybutyrylcarnitine	1.1	17.18	1.18
		3-hydroxydecanoylcarnitine	1	13.11	1.06
		3-hydroxyoleoylcarnitine	1.11	10.39	1.11
	Carnitine Metabolism	deoxycarnitine	1.01	0.65	1.84
		carnitine	1.07	0.88	0.75
	Ketone Bodies	3-hydroxybutyrate (BHBA)	0.77	9.73	1.19
	Fatty Acid Metabolism (Acyl Choline)	palmitoylcholine	0.88	0.96	1.19
		oleoylcholine	0.72	3.02	2.16
		palmitoloelycholine	1.1	1.64	3.38
	Fatty Acid, Monohydroxy	2-hydroxypalmitate	1.09	0.93	0.99
		2-hydroxystearate	0.88	0.9	0.81
		2-hydroxyarachidate*	1.04	0.94	0.68
		2-hydroxybehenate	1.39	1.2	0.88
		3-hydroxyhexanoate	1.51	1.65	1.01
		3-hydroxyoctanoate	2.26	1.31	2.01
		3-hydroxysuberate	1.15	9.7	1.75
		3-hydroxysebacate	0.74	40.8	1.15
		3-hydroxystearate	0.91	1.25	0.98
		5-hydroxyhexanoate	1.24	5.11	0.95
	Fatty Acid, Dihydroxy	2S,3R-dihydroxybutyrate	1.16	3.86	1.31
		2R,3R-dihydroxybutyrate	1.2	1.45	1.52
		3,4-dihydroxybutyrate	2.08	4.24	1.13
	Endocannabinoid	oleoyl ethanolamide	1.16	1.92	1.04
		N-oleoyltaurine	1.47	2.27	0.98
		N-stearoyltaurine	1.05	2.15	1.07
		N-palmitoyltaurine	1.21	2.59	0.89
		N-palmitoleoyltaurine*	1.7	2.02	0.64
		N-linoleoyltaurine*	1.67	3.62	0.77
		N-linolenoyltaurine*	1.57	3.54	0.59
		hexanoyltaurine	0.65	2.13	1.23
		linoleoyl ethanolamide	1.36	2.5	1.19
		N-oleoylserine	1.02	1.74	0.87
	Inositol Metabolism	myo-inositol	1.32	1.22	1.17
		chiro-inositol	1.16	0.73	0.58
	Phospholipid Metabolism	choline	0.94	0.88	1.51
		choline phosphate	1.16	2.74	1.64
		glycerophosphorylcholine (GPC)	1.26	1.33	1.99
		glycerophosphoethanolamine	1.38	1.33	1.98
		glycerophosphoserine*	1.27	1.2	1.62
		glycerophosphoinositol*	1.45	0.96	1.32
		trimethylamine N-oxide	0.96	0.84	0.02
	Phosphatidylcholine (PC)	1-myristoyl-2-palmitoyl-GPC (14:0/16:0)	0.91	0.76	0.93
		1-myristoyl-2-arachidonoyl-GPC (14:0/20:4)*	0.8	0.85	0.85
		1-palmitoyl-2-palmitoleoyl-GPC (16:0/16:1)*	1.4	0.71	0.69
		1-palmitoyl-2-stearoyl-GPC (16:0/18:0)	1.11	0.79	1.04
		1-palmitoyl-2-oleoyl-GPC (16:0/18:1)	1.06	0.92	0.98
		1-palmitoyl-2-linoleoyl-GPC (16:0/18:2)	0.92	0.99	1.09
		1-palmitoyl-2-gamma-linolenoyl-GPC (16:0/18:3n6)*	1.1	1.3	0.97
		1-palmitoyl-2-arachidonoyl-GPC (16:0/20:4n6)	1	1.09	1.09
		1-palmitoyl-2-docosahexaenoyl-GPC (16:0/22:6)	0.98	1.06	1.12
		1-palmitoleoyl-2-linoleoyl-GPC (16:1/18:2)*	1.06	1.04	0.83
		1-palmitoleoyl-2-linolenoyl-GPC (16:1/18:3)*	1.06	1.21	0.57
		1,2-distearoyl-GPC (18:0/18:0)	0.68	0.81	0.9
		1-stearoyl-2-oleoyl-GPC (18:0/18:1)	0.85	0.88	0.87
		1-stearoyl-2-arachidonoyl-GPC (18:0/20:4)	0.82	1.05	1.15
		1,2-dioleoyl-GPC (18:1/18:1)	0.86	0.49	0.63
		1-oleoyl-2-linoleoyl-GPC (18:1/18:2)*	0.84	0.62	0.72
		1,2-dilinoleoyl-GPC (18:2/18:2)	0.93	1.03	1.14
		1-linoleoyl-2-linolenoyl-GPC (18:2/18:3)*	0.97	1.16	0.84
		1-linoleoyl-2-arachidonoyl-GPC (18:2/20:4n6)*	0.83	0.76	0.96
	Phosphatidylethanolamine (PE)	1,2-dipalmitoyl-GPE (16:0/16:0)*	1.39	0.32	0.94
		1-palmitoyl-2-stearoyl-GPE (16:0/18:0)*	1.13	0.16	0.85
		1-palmitoyl-2-oleoyl-GPE (16:0/18:1)	1.23	0.53	0.83
		1-palmitoyl-2-linoleoyl-GPE (16:0/18:2)	1.35	1.16	0.91
		1-palmitoyl-2-docosahexaenoyl-GPE (16:0/22:6)*	0.84	1.41	1.09
		1-stearoyl-2-oleoyl-GPE (18:0/18:1)	0.81	0.51	0.78
		1-stearoyl-2-linoleoyl-GPE (18:0/18:2)*	0.83	1.16	0.95
		1-stearoyl-2-arachidonoyl-GPE (18:0/20:4)	0.77	1.17	1.02
		1-stearoyl-2-docosahexaenoyl-GPE (18:0/22:6)*	0.63	1.98	0.95
		1-oleoyl-2-linoleoyl-GPE (18:1/18:2)*	0.73	0.34	0.53
		1-oleoyl-2-arachidonoyl-GPE (18:1/20:4)*	0.57	0.47	0.7
		1-oleoyl-2-docosahexaenoyl-GPE (18:1/22:6)*	0.58	0.74	0.72
	Phosphatidylserine (PS)	1-stearoyl-2-arachidonoyl-GPS (18:0/20:4)	0.9	1.63	1.07
	Phosphatidylinositol (PI)	1-palmitoyl-2-arachidonoyl-GPI (16:0/20:4)*	1.45	0.91	0.72
		1-stearoyl-2-arachidonoyl-GPI (18:0/20:4)	0.8	1.07	1.02
	Lysophospholipid	1-oleoyl-GPA (18:1)	1.09	2.69	0.78
		1-palmitoyl-GPC (16:0)	1.26	1.4	1.45
		2-palmitoyl-GPC (16:0)*	1.29	1.47	1.95
		1-palmitoleoyl-GPC (16:1)*	1.61	1	0.93
		2-palmitoleoyl-GPC (16:1)*	2.55	0.75	1.51
		1-stearoyl-GPC (18:0)	0.9	1.37	1.21
		1-oleoyl-GPC (18:1)	1.25	0.75	1.32
		1-linoleoyl-GPC (18:2)	1.14	0.96	1.23
		1-linolenoyl-GPC (18:3)*	1.64	0.96	1.15
		1-arachidonoyl-GPC (20:4n6)*	1.12	0.79	1.45
		1-lignoceroyl-GPC (24:0)	1	1.78	1.27
		1-palmitoyl-GPE (16:0)	1.56	1.76	2.28
		1-stearoyl-GPE (18:0)	1.09	1.92	1.94
		2-stearoyl-GPE (18:0)*	1.5	1.85	1.73
		1-oleoyl-GPE (18:1)	1.28	0.76	1.76
		1-linoleoyl-GPE (18:2)*	1.23	0.95	1.46
		1-arachidonoyl-GPE (20:4n6)*	1.16	1.06	1.73
		1-palmitoyl-GPS (16:0)*	1.77	1.47	2.36
		1-stearoyl-GPS (18:0)*	1.17	2.05	2.5
		1-oleoyl-GPS (18:1)	1.95	0.89	0.55
		1-palmitoyl-GPG (16:0)*	1.12	1.18	0.75
		1-stearoyl-GPG (18:0)	0.8	2.57	1.3
		1-oleoyl-GPG (18:1)*	0.91	0.66	0.56
		1-linoleoyl-GPG (18:2)*	1.04	1.18	0.61
		1-palmitoyl-GPI (16:0)	1.77	1.03	0.7
		1-stearoyl-GPI (18:0)	0.89	1.07	0.88
		1-oleoyl-GPI (18:1)	1.2	0.43	0.51
		1-linoleoyl-GPI (18:2)*	2.05	0.72	0.66
		1-arachidonoyl-GPI (20:4)*	1.55	0.66	0.73
	Plasmalogen	1-(1-enyl-stearoyl)-2-linoleoyl-GPE (P-18:0/18:2)*	1.24	1	0.52
		1-(1-enyl-stearoyl)-2-arachidonoyl-GPE (P-18:0/20:4)*	0.94	1.32	0.91
	Lysoplasmalogen	1-(1-enyl-palmitoyl)-GPE (P-16:0)*	1.02	1.47	1
		1-(1-enyl-oleoyl)-GPE (P-18:1)*	1.72	1.71	0.82
		1-(1-enyl-stearoyl)-GPE (P-18:0)*	1.12	1.65	1.3
	Glycerolipid Metabolism	glycerol	1.09	0.64	0.9
		glycerol 3-phosphate	1.34	1.23	2.18
		glycerophosphoglycerol	1.38	0.41	0.7
	Monoacylglycerol	1-myristoylglycerol (14:0)	0.49	1.44	0.21
		1-pentadecanoylglycerol (15:0)	0.57	1.58	0.25
		1-palmitoylglycerol (16:0)	0.5	1.78	0.18
		1-palmitoleoylglycerol (16:1)*	0.39	0.78	0.11
		1-oleoylglycerol (18:1)	0.26	0.77	0.1
		1-linoleoylglycerol (18:2)	0.4	1.8	0.11
		1-dihomo-linolenylglycerol (20:3)	0.33	1.07	0.2
		1-arachidonylglycerol (20:4)	0.96	1.43	0.93
		1-docosahexaenoylglycerol (22:6)	0.44	2.17	0.32
		2-palmitoylglycerol (16:0)	0.59	1.95	0.33
		2-palmitoleoylglycerol (16:1)*	0.53	1.94	0.22
		2-oleoylglycerol (18:1)	0.35	1.83	0.18
		2-arachidonoylglycerol (20:4)	1.01	1.32	1.2
	Sphingolipid Synthesis	sphinganine	1.19	9.36	1.08
		sphingadienine	0.93	1.99	1.54
		phytosphingosine	1.31	1.66	1.35
	Dihydroceramides	N-palmitoyl-sphinganine (d18:0/16:0)	1.56	15.76	1.02
	Ceramides	N-palmitoyl-sphingosine (d18:1/16:0)	1.25	4.3	0.92
		N-stearoyl-sphingosine (d18:1/18:0)*	0.59	4.65	1.07
		N-behenoyl-sphingadienine (d18:2/22:0)*	1.05	0.91	1.54
		ceramide (d18:1/14:0, d16:1/16:0)*	0.97	2.48	0.71
		ceramide (d18:1/17:0, d17:1/18:0)*	0.56	3.82	1.17
		ceramide (d18:1/20:0, d16:1/22:0, d20:1/18:0)*	0.99	2.47	1.3
		ceramide (d16:1/24:1, d18:1/22:1)*	1.04	1.4	0.88
		ceramide (d18:2/24:1, d18:1/24:2)*	1.28	1.97	1.04
	Hexosylceramides (HCER)	glycosyl-N-palmitoyl-sphingosine (d18:1/16:0)	0.51	3.48	0.55
		glycosyl-N-stearoyl-sphingosine (d18:1/18:0)	0.2	1.76	0.56
		glycosyl-N-nervonoyl-sphingosine (d18:1/24:1)*	0.46	0.66	0.56
		glycosyl ceramide (d16:1/24:1, d18:1/22:1)*	0.14	0.6	0.22
		glycosyl ceramide (d18:2/24:1, d18:1/24:2)*	0.47	1.35	0.46
	Dihydrosphingomyelins	palmitoyl dihydrosphingomyelin (d18:0/16:0)*	1.26	4.93	0.85
		behenoyl dihydrosphingomyelin (d18:0/22:0)*	1.37	3.17	0.7
		sphingomyelin (d18:0/18:0, d19:0/17:0)*	0.8	10.38	0.63
	Sphingomyelins	palmitoyl sphingomyelin (d18:1/16:0)	1	4.63	1.16
		stearoyl sphingomyelin (d18:1/18:0)	0.47	4.22	1.05
		behenoyl sphingomyelin (d18:1/22:0)*	1.02	1.54	1.13
		tricosanoyl sphingomyelin (d18:1/23:0)*	0.92	1.36	0.97
		lignoceroyl sphingomyelin (d18:1/24:0)	1.03	1.36	0.97
		sphingomyelin (d18:2/23:1)*	0.92	1.01	0.99
		sphingomyelin (d18:1/14:0, d16:1/16:0)*	0.9	3.37	0.64
		sphingomyelin (d18:2/14:0, d18:1/14:1)*	0.55	2.27	0.49
		sphingomyelin (d17:1/16:0, d18:1/15:0, d16:1/17:0)*	0.82	1.41	0.84
		sphingomyelin (d18:2/16:0, d18:1/16:1)*	0.94	3.15	1.06
		sphingomyelin (d18:1/17:0, d17:1/18:0, d19:1/16:0)	0.41	0.98	1.14
		sphingomyelin (d18:1/18:1, d18:2/18:0)	0.36	2.68	1.56
		sphingomyelin (d18:1/19:0, d19:1/18:0)*	0.67	3.82	1.25
		sphingomyelin (d18:1/20:0, d16:1/22:0)*	0.91	2.21	1.21
		sphingomyelin (d18:1/21:0, d17:1/22:0, d16:1/23:0)*	0.81	1.05	1.16
		sphingomyelin (d18:1/22:1, d18:2/22:0, d16:1/24:1)*	1.1	1.28	1.29
		sphingomyelin (d18:2/23:0, d18:1/23:1, d17:1/24:1)*	0.81	0.74	1.08
		sphingomyelin (d18:1/24:1, d18:2/24:0)*	1.08	1.39	0.95
		sphingomyelin (d18:2/24:1, d18:1/24:2)*	1.16	1.81	0.99
		sphingomyelin (d18:1/25:0, d19:0/24:1, d20:1/23:0, d19:1/24:0)*	1.07	2.28	1.03
	Sphingosines	sphingosine	1.21	4.83	1.26
		sphingosine 1-phosphate	0.72	0.7	1.05
	Mevalonate Metabolism	3-hydroxy-3-methylglutarate	1.42	3.39	1.24
		mevalonate	0.87	2.53	0.32
	Sterol	lanosterol	1.33	0.49	0.16
		cholesterol	1.56	0.68	0.74
		7-alpha-hydroxy-3-oxo-4-cholestenoate (7-Hoca)	1.04	1.33	1.3
		3beta-hydroxy-5-cholestenoate	0.78	2.58	0.69
		4-cholesten-3-one	1.41	0.85	0.66
		beta-sitosterol	0.94	0.34	1.13
		campesterol	0.84	0.39	0.97
	Pregnenolone Steroids	pregnenediol disulfate (C21H34O8S2)*	2.25	0.69	0.57
		pregnenetriol disulfate*	1.04	1.23	1.55
	Progestin Steroids	5alpha-pregnan-3beta,20alpha-diol disulfate	1.39	0.14	0.45
	Corticosteroids	corticosterone	1.21	9.55	2.76
	Androgenic Steroids	androstenediol (3beta,17beta) disulfate (1)	1.54	0.68	0.39
	Primary Bile Acid Metabolism	cholate	0.85	0.64	0.02
		taurocholate	1.71	1.89	1.36
		glycochenodeoxycholate	3.66	1.98	3.26
		taurochenodeoxycholate	1.37	1.19	1.19
		tauro-beta-muricholate	0.83	0.83	0.79
		cholate sulfate	1.25	0.74	0.05
	Secondary Bile Acid Metabolism	taurodeoxycholate	0.36	0.13	0.04
		taurolithocholate	0.64	0.11	0.12
		taurolithocholate 3-sulfate	1.3	0.15	0.1
		glycoursodeoxycholate	1.98	1.35	0.77
		glycoursodeoxycholic acid sulfate (1)	2	1.7	3.17
		tauroursodeoxycholate	1.12	0.98	1.16
		hyocholate	1.51	0.31	0.19
		glycohyocholate	1.28	0.71	5.02
		taurohyocholate*	2.24	0.95	1
		taurohyodeoxycholic acid	0.95	0.57	0.32
		12-dehydrocholate	0.45	0.19	0.09
		7-ketodeoxycholate	0.34	0.23	0
Nucleotide	Purine Metabolism, (Hypo)Xanthine/Inosine containing	inosine	0.78	0.39	0.27
		hypoxanthine	0.96	1.29	0.76
		xanthine	1.01	1.21	1.55
		N1-methylinosine	1.57	1.16	1.57
		urate	1.78	1.44	1.08
		allantoin	1.37	1.44	1.29
		allantoic acid	1.01	0.98	1.23
	Purine Metabolism, Adenine containing	adenosine 5'-monophosphate (AMP)	0.99	2.63	0.86
		adenosine 3',5'-cyclic monophosphate (cAMP)	0.99	0.7	0.95
		adenosine	0.46	0.71	0.74
		adenine	1.15	2.27	0.75
		1-methyladenine	1.55	3.09	0.42
		N1-methyladenosine	1.4	1.02	1.29
		N6,N6-dimethyladenosine	1.22	0.84	1.24
		N6-carbamoylthreonyladenosine	1.44	1.47	1.29
		2'-deoxyadenosine	1.66	2.61	4.23
		N6-succinyladenosine	1.62	3.24	1.56
	Purine Metabolism, Guanine containing	guanosine	0.98	0.86	0.98
		guanine	1.11	0.63	2.47
		1-methylguanine	1	2.92	1
		7-methylguanine	1.87	2.77	1.2
		7-methylguanosine	1.68	0.9	0.85
		N1-methylguanosine	1.42	1.03	1.1
		N2-methylguanosine	1.55	0.74	1.62
		N2,N2-dimethylguanosine	1.48	1.58	1.56
	Pyrimidine Metabolism, Orotate containing	dihydroorotate	1.34	1.79	1.66
		orotate	1.82	1.79	0.98
		orotidine	2.56	2.01	1.22
	Pyrimidine Metabolism, Uracil containing	uridine	0.6	0.59	0.71
		uracil	1.07	2.04	1.11
		pseudouridine	1.35	0.32	1.31
		5,6-dihydrouridine	1.5	1.15	1.11
		2'-O-methyluridine	0.89	0.49	1.7
		5-methyluridine (ribothymidine)	1	1	1.66
		5,6-dihydrouracil	1.04	0.81	1.13
		2'-deoxyuridine	1.17	0.13	1.24
		3-ureidoisobutyrate	1.35	0.82	1.5
		3-ureidopropionate	1.37	1.15	1.28
		beta-alanine	0.86	1.05	0.88
		N-acetyl-beta-alanine	1.47	2.46	0.88
	Pyrimidine Metabolism, Cytidine containing	cytidine 5'-monophosphate (5'-CMP)	0.75	0.65	0.93
		cytidine	1.23	0.26	1.87
		cytosine	1.07	1.42	1.05
		3-methylcytidine	1.71	0.48	1.47
		5-methylcytidine	1.79	3.29	1.46
		N4-acetylcytidine	1.68	0.88	1.95
		2'-deoxycytidine	1.73	0.13	0.97
		2'-O-methylcytidine	1.16	1.14	1.75
		5-methyl-2'-deoxycytidine	1.73	0.34	1.02
	Pyrimidine Metabolism, Thymine containing	thymidine	1.45	0.09	1.82
		thymidine sulfate (1)	0.51	0.5	0.92
		thymidine sulfate (2)	0.9	0.88	1.03
		thymine	0.98	9.06	1.25
		3-aminoisobutyrate	0.73	0.81	1.49
	Purine and Pyrimidine Metabolism	methylphosphate	1.59	0.95	1.16
Cofactors and Vitamins	Nicotinate and Nicotinamide Metabolism	quinolinate	1.32	1.18	2.57
		nicotinate	0.59	118.94	0.77
		nicotinate ribonucleoside	0.77	0.49	1.61
		nicotinamide	0.79	0.46	1.23
		nicotinamide ribonucleotide (NMN)	0.88	0.54	1.01
		nicotinamide riboside	0.74	0.77	1.2
		nicotinamide adenine dinucleotide (NAD+)	0.34	0.21	0.35
		nicotinamide N-oxide	0.99	0.57	1.69
		1-methylnicotinamide	1.11	1.08	1.02
		trigonelline (N'-methylnicotinate)	1.38	0.41	0.85
		N1-Methyl-2-pyridone-5-carboxamide	1.77	0.8	1.99
	Riboflavin Metabolism	riboflavin (Vitamin B2)	1.91	2.3	0.36
		flavin mononucleotide (FMN)	1.04	0.83	0.6
	Pantothenate and CoA Metabolism	pantoate	1.58	1.42	0.53
		pantothenate	0.96	0.95	1.13
		3'-dephospho-acetyl-CoA	0.35	0.33	0.97
	Ascorbate and Aldarate Metabolism	ascorbate (Vitamin C)	0.9	1.15	0.75
		ascorbic acid 2-sulfate	1.16	1.27	1.09
		ascorbic acid 3-sulfate*	1.2	1.18	0.91
		2-O-methylascorbic acid	1.46	1.4	1.13
		threonate	0.94	0.87	0.87
		oxalate (ethanedioate)	0.92	0.82	0.96
		gulonate*	1	1.41	1.24
	Tocopherol Metabolism	alpha-CMBHC glucuronide	0.85	0.3	1.55
		alpha-tocopherol	1.22	1	1.41
		gamma-CEHC glucuronide*	1.2	0.66	0.29
		alpha-CEHC glucuronide*	1.03	0.5	0.99
		alpha-CEHC sulfate	2.26	1.13	10.75
		alpha-CEHC glycine*	2.2	0.42	1.71
		alpha-CEHC taurine*	1.38	0.67	1.66
		delta-CEHC sulfate	1.53	1.19	1.12
		gamma-CEHC sulfate	1.44	0.77	0.86
		gamma-CEHC glycine*	1.85	0.54	0.07
		gamma-tocopherol/beta-tocopherol	2.7	1.1	1.54
	Tetrahydrobiopterin Metabolism	biopterin	1.25	1.05	1.19
		dihydrobiopterin	1.19	0.69	0.81
	Pterin Metabolism	isoxanthopterin	3.12	2.12	1.49
		pterin	0.95	0.53	1.24
	Hemoglobin and Porphyrin Metabolism	protoporphyrin IX	0.99	0.77	0.7
		heme	0.44	0.44	0.92
		bilirubin (Z,Z)	1.33	1.1	0.58
		biliverdin	2.14	2.41	0.73
	Thiamine Metabolism	hydroxymethylpyrimidine	0.8	1.36	18.2
	Vitamin A Metabolism	retinol (Vitamin A)	1.09	0.97	1.24
		retinal	1.35	1.59	5.69
	Vitamin B6 Metabolism	pyridoxal	1	0.47	1.33
		pyridoxate	2.84	1	1.49
Xenobiotics	Benzoate Metabolism	hippurate	1.19	0.37	0.22
		2-hydroxyhippurate (salicylurate)	1.42	0.6	0.11
		3-hydroxyhippurate	1.1	0.42	0.24
		3-hydroxyhippurate sulfate	1.58	0.45	0.16
		4-hydroxyhippurate	1.85	0.82	0.56
		benzoate	0.65	1.89	1.17
		2,4,6-trihydroxybenzoate	2.09	1.07	0.36
		catechol sulfate	1.42	0.4	0.01
		4-methylcatechol sulfate	1.45	0.44	0.19
		p-hydroxybenzaldehyde	1.36	1.27	1.24
		4-acetylphenol sulfate	1.76	0.79	0.48
		2-methoxyhydroquinone glucuronide (2)	2.74	4.18	3.39
		p-cresol sulfate	3.16	1.14	0.26
		2-amino-p-cresol sulfate	0.53	0.14	0.14
		3-(3-hydroxyphenyl)propionate sulfate	1.27	0.3	0.01
		2-(4-hydroxyphenyl)propionate	1.14	0.33	0.22
		3-(4-hydroxyphenyl)propionate	1.22	0.49	0.33
	Food Component/Plant	maltol sulfate	1.54	1	0.58
		genistein	1.68	4.59	6.88
		genistein glucuronide*	1.46	1.82	1.51
		2,8-quinolinediol	1.4	0.22	0.06
		2,8-quinolinediol sulfate	2.05	0.23	0
		2-oxindole-3-acetate	1.37	0.72	1.92
		3-formylindole	1.39	0.93	0.97
		gluconate	1.17	1.51	1.16
		afromosin	2	1.25	1.97
		beta-guanidinopropanoate	0.8	0.48	1.08
		dihydrocaffeate sulfate (1)	1.24	0.59	1.75
		dihydrocaffeate sulfate (2)	1.34	1.82	0.07
		cinnamoylglycine	0.69	0.39	0.51
		daidzein	1.85	5.04	5.89
		daidzein 7-O-glucuronide	1.61	1.97	1.64
		daidzin (daidzein 7-O-glucoside)	1.17	0.76	1.09
		genistein sulfate*	2.36	1.65	1.52
		dihydroferulic acid sulfate	1.72	2.09	0.8
		enterolactone sulfate	2.14	0.45	0.02
		equol glucuronide	1.81	0.61	0.02
		equol sulfate	2.28	0.36	0
		ergothioneine	1.44	0.54	3.54
		erythritol	1.28	1.12	1.03
		ferulate	1.39	0.83	1.5
		ferulic acid 4-sulfate	0.95	0.72	1.36
		ferulylglycine (1)	0.92	1.04	0.86
		ferulylglycine (2)	0.72	0.88	1.51
		quinate	1.49	1.21	0.79
		fucitol	2.5	1.21	1.08
		glycitein	2.12	2.88	0.38
		glycitein glucuronide (2)*	1.93	2.88	0.99
		glycitein sulfate (2)	2.11	1.6	1.25
		histidine betaine (hercynine)*	1.64	0.89	2.06
		homostachydrine*	0.97	0.21	0.07
		indolin-2-one	0.64	0.2	0.05
		mannonate*	1.54	1.42	1.31
		N-(2-furoyl)glycine	0.97	0.5	1.18
		naringenin 7-glucuronide	2	1.49	0.44
		soyasaponin I	1	1.04	4.23
		soyasaponin II	1	1	2.38
		stachydrine	1.02	0.29	0.21
		ethyl alpha-glucopyranoside	0.92	0.92	1.58
		methyl glucopyranoside (alpha + beta)	0.69	0.34	0.08
		4-vinylguaiacol sulfate	1	1	3.01
		pyrraline	0.81	0.61	1.89
		daidzein sulfate (2)	2.68	1.54	1.49
		N-acetylpyrraline	0.94	0.43	6.31
		daidzein sulfate (1)	2.66	1.74	1.3
		2-keto-3-deoxy-gluconate	1.24	0.79	1.24
		3-hydroxycinnamate sulfate	1.06	0.27	0.01
		furaneol sulfate	1	1	1.41
		vanillin sulfate	1.43	1.35	3.2
		DIMBOA	3.25	1.12	0.78
		resveratrol disulfate (1)*	1.61	0.22	0.19
		resveratrol disulfate (2)*	1.07	0.16	0.3
		resveratrol sulfate (1)*	2.21	0.28	0.23
		resveratrol sulfate (2)*	1.78	0.19	0.32
		resveratrol glucuronide (1)*	2.07	0.39	0.14
		caffeic acid sulfate	1.38	0.54	1.3
		tartronate (hydroxymalonate)	0.85	0.83	1.2
		3-indoleglyoxylic acid	1.86	1.09	1.52
		methyl vanillate sulfate	1.03	1.34	1.79
		vanillic acid glycine	1.82	1.98	2.13
		apigenin glucuronide (2)	1.66	1.24	0.05
		ethyl beta-glucopyranoside	1.01	0.85	1.91
	Bacterial/Fungal	N-methylpipecolate	1.43	0.59	1.06
	Drug - Analgesics, Anesthetics	2-acetamidophenol sulfate	1.66	0.45	0.11
	Drug - Topical Agents	salicylate	0.67	0.86	0.33
		2,6-dihydroxybenzoic acid	1.15	0.8	0.14
		hydroquinone sulfate	1.54	0.46	0.37
	Chemical	sulfate*	1.37	1.05	0.87
		O-sulfo-L-tyrosine	1.7	1.41	1.4
		3-acetylphenol sulfate	2.01	0.97	0.58
		2-aminophenol sulfate	1.09	0.42	0.03
		2-amino-2-methyl-1-propanol	1.11	1.45	1.08
		S-(3-hydroxypropyl)mercapturic acid (HPMA)	1.34	0.9	0.78
		dexpanthenol	0.4	3.13	0.53
		diisopropanolamine	0.32	0.3	0.18
		dimethyl sulfone	1.03	0.49	0.1
		ectoine	0.89	0.49	0.44
		glycolate (hydroxyacetate)	1.28	0.8	1.66
		perfluorooctanesulfonate (PFOS)	1.27	2.19	0.59
		1,2,3-benzenetriol sulfate (2)	7.22	1.74	0.03
		3-hydroxypyridine sulfate	0.84	0.36	0.21
		gentisic acid-5-glucoside	0.92	0.38	0.3
		thioproline	1.41	0.86	1.06
		3-hydroxy-2-methylpyridine sulfate	1.12	0.71	0.59
		n-propanol glucuronide	1	29.31	1
		4-chlorobenzoic acid	1.05	1.1	1.08
Partially Characterized Molecules	Partially Characterized Molecules	glucuronide of C12H22O4 (1)*	1.32	1.46	1.5
		glucuronide of C14H22O4 (1)*	1.72	0.49	1.88
		glucuronide of C14H22O4 (2)*	1.64	0.69	1.06
		pentose acid*	0.89	0.5	2.18
