## Supplemental Table 2 for "A bile metabolite atlas reveals infection-triggered interorgan mediators of intestinal homeostasis and defense"

### Sheet: Sheet1
Metabolites	CR/SPF	LM/SPF
glutarate (C5-DC)	10.19	47.34
itaconate	10.78	27.37
2-oxoadipate	7.6	28.82
methylsuccinate	21.02	15.19
2-hydroxyadipate	2.07	21.3
alpha-hydroxyisocaproate	1.83	10.13
N-acetylputrescine	1.82	7.3
N-acetylkynurenine (2)	3.15	5.74
3-methyladipate	2.02	6.29
aspartate	4.05	3.45
2-methylbutyrylglycine	2.12	5.19
2-methoxyhydroquinone glucuronide (2)	2.74	4.18
daidzein	1.85	5.04
o-Tyrosine	1.91	4.69
3,4-dihydroxybutyrate	2.08	4.24
genistein	1.68	4.59
2-methylcitrate/homocitrate	2.22	4
palmitoyl dihydrosphingomyelin (d18:0/16:0)*	1.26	4.93
tetradecadienoate (14:2)*	2.28	3.88
cysteine s-sulfate	2.01	3.68
glycochenodeoxycholate	3.66	1.98
cystine	1.6	3.92
N6,N6,N6-trimethyllysine	2.09	3.36
N-acetylaspartate (NAA)	2.71	2.62
N-linoleoyltaurine*	1.67	3.62
anserine	2.14	3.13
indolelactate	1.95	3.31
isoxanthopterin	3.12	2.12
N-linolenoyltaurine*	1.57	3.54
glycitein	2.12	2.88
N6-succinyladenosine	1.62	3.24
glycitein glucuronide (2)*	1.93	2.88
cys-gly, oxidized	1.97	2.82
3-methylglutaconate	1.66	3.12
succinate	2.25	2.47
alpha-hydroxyisovalerate	1.61	3.09
gamma-glutamylglutamate	1.95	2.74
1-methyladenine	1.55	3.09
C-glycosyltryptophan	1.84	2.8
7-methylguanine	1.87	2.77
citrate	2.58	2.01
orotidine	2.56	2.01
2-hydroxy-4-(methylthio)butanoic acid	1.68	2.88
biliverdin	2.14	2.41
behenoyl dihydrosphingomyelin (d18:0/22:0)*	1.37	3.17
glutamate	2.93	1.53
alpha-ketoglutarate	2.42	1.99
daidzein sulfate (1)	2.66	1.74
2'-deoxyadenosine	1.66	2.61
phenylacetylglutamate	1.85	2.39
aconitate [cis or trans]	2.37	1.86
daidzein sulfate (2)	2.68	1.54
riboflavin (Vitamin B2)	1.91	2.3
lignoceroylcarnitine (C24)*	1.52	2.62
dimethylarginine (SDMA + ADMA)	1.78	2.28
genistein sulfate*	2.36	1.65
phenyllactate (PLA)	1.62	2.37
alpha-ketoglutaramate*	1.69	2.29
ribitol	1.43	2.48
gamma-glutamylglutamine	1.65	2.19
dihydroferulic acid sulfate	1.72	2.09
succinylcarnitine (C4-DC)	2.16	1.65
vanillic acid glycine	1.82	1.98
N-oleoyltaurine	1.47	2.27
N-palmitoleoyltaurine*	1.7	2.02
glycitein sulfate (2)	2.11	1.6
glycoursodeoxycholic acid sulfate (1)	2	1.7
N,N,N-trimethyl-5-aminovalerate	1.65	1.96
succinoyltaurine	1.68	1.93
orotate	1.82	1.79
gamma-glutamyltryptophan	1.56	2.04
lysine	1.47	2.12
gamma-glutamylleucine	1.54	2.05
gamma-glutamyltyrosine	1.56	2.03
daidzein 7-O-glucuronide	1.61	1.97
docosadienoate (22:2n6)	1.64	1.94
3-(4-hydroxyphenyl)lactate	1.55	2.01
N-palmitoylglycine	1.54	2.01
gamma-glutamylphenylalanine	1.45	2.07
gamma-glutamylthreonine	1.49	2.01
cysteine-glutathione disulfide	1.46	2.03
hydroxyasparagine**	1.42	2.06
1-methyl-4-imidazoleacetate	1.65	1.83
N-acetylmethionine	1.48	1.99
gamma-glutamylhistidine	1.6	1.84
S-methylcysteine	1.32	2.1
docosadioate (C22-DC)	1.7	1.71
1-palmitoyl-GPE (16:0)	1.56	1.76
5-methylthioribose**	1.57	1.75
genistein glucuronide*	1.46	1.82
asparagine	1.51	1.77
dihomo-linolenoylcarnitine (C20:3n3 or 6)*	1.35	1.9
N-acetylcysteine	1.48	1.77
5-aminovalerate	1.35	1.88
urate	1.78	1.44
threonine	1.47	1.74
vanillic alcohol sulfate	1.74	1.45
arginine	1.41	1.76
dihydroorotate	1.34	1.79
N-acetylalanine	1.39	1.73
O-sulfo-L-tyrosine	1.7	1.41
N-acetylglucosamine/N-acetylgalactosamine	1.8	1.3
N2,N2-dimethylguanosine	1.48	1.58
N-acetylserine	1.43	1.61
N-acetylthreonine	1.38	1.64
N-acetyl-1-methylhistidine*	1.47	1.54
sphingomyelin (d18:2/24:1, d18:1/24:2)*	1.16	1.81
phytosphingosine	1.31	1.66
serine	1.32	1.65
mannonate*	1.54	1.42
docosapentaenoylcarnitine (C22:5n3)*	1.19	1.73
5-oxoproline	1.51	1.41
N6-carbamoylthreonyladenosine	1.44	1.47
gamma-glutamylisoleucine*	1.43	1.47
2-O-methylascorbic acid	1.46	1.4
4-methyl-2-oxopentanoate	1.23	1.58
allantoin	1.37	1.44
(16 or 17)-methylstearate (a19:0 or i19:0)	1.4	1.41
glutamine	1.28	1.5
vanillin sulfate	1.43	1.35
nonadecanoate (19:0)	1.35	1.42
valine	1.3	1.44
tyrosine	1.38	1.36
creatinine	1.3	1.39
1-palmitoyl-GPC (16:0)	1.26	1.4
N-acetylglutamine	1.31	1.34
N-formylmethionine	1.42	1.23
p-hydroxybenzaldehyde	1.36	1.27
leucine	1.27	1.34
3-methyl-2-oxovalerate	1.38	1.23
taurochenodeoxycholate	1.37	1.19
histidine	1.28	1.26
phenylalanine	1.17	1.34
1-palmitoyl-2-linoleoyl-GPE (16:0/18:2)	1.35	1.16
isoleucine	1.17	1.25
alanine	1.23	1.19
ascorbic acid 3-sulfate*	1.2	1.18
methionine	1.17	1.15
